# Programmed downregulation of METTL3 is essential for decidualization in both humans and mice

**DOI:** 10.1101/2025.06.14.659666

**Authors:** Yu-Qi Hong, Run-Fu Jiang, Shi Tang, Xiao-Qi Yang, Meng Zhang, Yi Liu, Qing-Yan Zhang, Chen-Hui Ding, Zhan-Hong Zheng, Yan-Wen Xu, Shi-Hua Yang, Ji-Long Liu

## Abstract

*N*^6^-methyladenosine (m^6^A), the most abundant mRNA modification in eukaryotes, plays an essential role in regulating gene expression. Our prior research, alongside that of others, demonstrated that conditional uterine knockout of methyltransferase-like 3 (METTL3), the enzyme responsible for m^6^A modification, led to complete failure of embryo implantation and decidualization. Intriguingly, METTL3 expression is downregulated rather than upregulated in human endometrial stromal cells (HESCs) during in vitro decidualization and in mouse decidual tissues during pregnancy. We hypothesized that this decline in METTL3 expression is indispensable for successful decidualization. To test this hypothesis, we overexpressed METTL3 in HESCs and observed impaired decidualization in vitro. Additionally, we generated genetically engineered mice with uterine-specific METTL3 overexpression using *Pgr*-Cre, which exhibited subfertility mainly due to impaired decidualization. Further investigation revealed a marked decrease in HAND2, a well-established regulator of decidualization, following METTL3 overexpression. Mechanistically, we uncovered that METTL3 destabilizes *HAND2* mRNA via m^6^A modification at the 5′-UTR. In summary, our study underscores the critical role of programmed METTL3 downregulation in decidualization by sustaining HAND2 expression.
