## Supplementary Table 2 for "Programmed downregulation of METTL3 is essential for decidualization in both humans and mice"

### Sheet: Supplementary Table 2
Supplementary Table 2. Detailed information of human participants for isolation of primary endometrial stromal cells in this study.
Clinical data	Patient1	Patient2	Patient3
Age (years)	35	36	32
BMI (kg/m2)	20.31	19.15	19.6
Basal-FSH (IU/l)	3.99	5.54	4.77
Menstrual cycle (days)	30	27	29
Day of menstruation (endometrial sampling time)	12	14	10
