## Supplementary Table 3 for "Programmed downregulation of METTL3 is essential for decidualization in both humans and mice"

### Sheet: Supplementary Table 3
Supplementary Table 3. Primers used in this study.
Gene	RefSeq ID	Forward sequence (5′-3′)	Reverse sequence (5′-3′)	Application	Target sepcies
Prl8a2	NM_001289919.1	ACCACAACCCATTCTCAGCTGG	TGTTCAGGTCCATGAGCTGGTG	qRT-PCR	mouse
Bmp2	NM_007553.3	AACACCGTGCGCAGCTTCCATC	CGGAAGATCTGGAGTTCTGCAG	qRT-PCR	mouse
Wnt4	NM_009523.2	GAGAACTGGAGAAGTGTGGCTG	CTGTGAGAAGGCTACGCCATAG	qRT-PCR	mouse
Mettl3	NM_019721.2	CCGTAGTGATAGTCCCGTGC	GGCCAGATCTGAGAGGTGGT	qRT-PCR	mouse
Ythdf1	NM_173761.3	GCATCAGAAGGATGCAGTTCATG	GATGGTGGATAGTAACTGGACAG	qRT-PCR	mouse
Ythdf2	NM_145393.4	GGTTCTGTGCATCAAAAGGATGG	CCAAAGAATAGGAAAAGCCAATGG	qRT-PCR	mouse
Ythdf3	NM_001145919.2	GGTTCGATTCATCAAAAAGATGCTG	GATCTGACATTGGTGGATAGCTG	qRT-PCR	mouse
Ythdc1	NM_001347375.1	CCAAGTCTCCTACACCAGATGG	AGAACCACTGCTTCCTGTCTCG	qRT-PCR	mouse
Ythdc2	NM_001163013.2	GGATCAGAAACAGCTCATGCAA	ATTGTTGAGTCGCCCGCTT	qRT-PCR	mouse
Fto	NM_011936.2	GCCTCGGTTTAGTTCCACTCAC	GTCGCCATCGTCTGAGTCATTG	qRT-PCR	mouse
Alkbh5	NM_172943.4	TCGGAACCTGTGCTTTCTCTGC	CTTCCTGAGAATGATGACCGCC	qRT-PCR	mouse
Mettl14	NM_201638.2	GGATAGCATTGGTGCTGTGT	TCTCCTTCATCCAGACACTTCC	qRT-PCR	mouse
Rpl7	NM_011291.5	GCAGATGTACCGCACTGAGATTC	ACCTTTGGGCTTACTCCATTGATA	qRT-PCR	mouse
Hand2	NM_010402.4	ATCGCCTACCTCATGGATCTGC	CTGCTCACTGTGCTTTTCAAGATC	qRT-PCR	mouse
RPL7	NM_000971.4	CTGCTGTGCCAGAAACCCTT	TCTTGCCATCCTCGCCAT	qRT-PCR	human
IGFBP-1	NM_000596.4	CCAAACTGCAACAAGAATG	GTAGACGCACCAGCAGAG	qRT-PCR	human
PRL	NM_000948.6	GGAGCAAGCCCAACAGATGAA	GGCTCATTCCAGGATCGCAAT	qRT-PCR	human
METTL3	NM_019852.5	GCAGTTGTGATGGCTGACC	CCTGTGACCCAGAGGAAGAG	qRT-PCR	human
HAND2	NM_021973.3	ATTCCGGGTTAGCTTCGGTG	GGAGGCAGAATCCTCTCGTG	qRT-PCR	human
Rosa26 Mettl3-P1P2	NM_019721.2	TCAGATTCTTTTATAGGGGACACA	TAAAGGCCACTCAATGCTCACTAA	genotyping	mouse
Rosa26 Mettl3-P3P4	NM_019721.2	CCTGGCACCCGCAAGATT	GCAAAGGGTCGCTACAGACG	genotyping	mouse
Pgr-Cre-P1P2	NA	GTCCTGCGACTCTACACCCAC	CAGGGACACAGCATTGGAGTC	genotyping	synthetic
Pgr-Cre-P3P4	NA	CCAGGAGGTGGAGATCCCAC	CTCCAGGCCACTGTCCTCTT	genotyping	synthetic
Cre-P1P2	NA	GTGCTGTCTCATCATTTTGGCAAAGA	CAGTAGGCACGGGACTATCACTA	genotyping	synthetic
