## Supplementary Table 4 for "Programmed downregulation of METTL3 is essential for decidualization in both humans and mice"

### Sheet: Supplementary Table 4
Supplementary Table 4. Antibodies used in this study.
Antibody	Type	Manufacturer	Catalog no.	Application	Dilution
METTL3	Rabbit IgG	Cell Signaling Technology	#86132	IHC	1/200
CYP11A1	Rabbit IgG	abcam	ab272494	IHC	1/10000
HSD3B2	Rabbit IgG	GeneTex	GTX102813	IHC	1/400
ESR1	Rabbit IgG	servicebio	GB111843	IHC	1/2000
PGR	Rabbit IgG	Thermofisher	MA5-14505	IHC	1/200
MKI67	Rabbit IgG	servicebio	GB111141	IHC	1/500
MUC1	Rabbit IgG	abcam	ab109185	IHC	1/500
TACSTD2	Rabbit IgG	abcam	ab214488	IHC	1/1000
FOXA2	Rabbit IgG	abcam	ab108422	IHC	1/200
HOXA11	Rabbit IgG	Sigma	HPA035623	IHC	1/100
HAND2	Rabbit IgG	abcam	ab200040	IHC	1/1000
GAPDH	Rabbit IgG	Cell Signaling Technology	#5174	WB	1/1000
METTL3	Rabbit IgG	Cell Signaling Technology	#86132	WB	1/1000
IGFBP1	Rabbit IgG	Cell Signaling Technology	#31025	WB	1/1000
HAND2	Mouse IgG	Santa Cruz Biotechnology	sc-398167	WB	1/500
m6A	Rabbit IgG	Beyotime	AF7407	Dot blot	1/500
